# Engineered SMCHD1 and D4Z4 mutations reveal roles of D4Z4 heterochromatin disruption and feedforward DUX4 network activation in FSHD

**DOI:** 10.1101/2022.10.14.512332

**Authors:** Xiangduo Kong, Nam Viet Nguyen, Yumeng Li, Jasmine Shaaban Sakr, Kate Williams, Sheila Sharifi, Jonathan Chau, Altay Bayrakci, Seiya Mizuno, Satoru Takahashi, Tohru Kiyono, Rabi Tawil, Ali Mortazavi, Kyoko Yokomori

**Affiliations:** Department of Biological Chemistry, School of Medicine, University of California, Irvine, CA; Department of Development and Cell Biology, School of Biological Sciences, University of California, Irvine, CA; Laboratory Animal Resource Center in Transborder Medical Research Center, University of Tsukuba, Tsukuba, Ibaraki, Japan; Department of Anatomy and Embryology, Faculty of Medicine, University of Tsukuba; Division of Carcinogenesis and Cancer Prevention, National Cancer Center Research Institute, Tsukiji, Chuo-ku, Tokyo, Japan; Neuromuscular Disease Unit, Department of Neurology, University of Rochester Medical Center, Rochester, New York, USA

## Abstract

Facioscapulohumeral dystrophy (FSHD) is commonly associated with contraction of D4Z4 repeats on chromosome 4q (FSHD1). Mutations in the *SMCHD1* gene are linked to both minor cases with no prominent repeat loss (FSHD2) and severe cases of FSHD1. Abnormal upregulation of the transcription factor DUX4, encoded in the *D4Z4* repeat, is believed to play a central role in FSHD. However, defining the disease mechanism has been hampered by the heterogeneity of patient-derived cells, difficulty to detect DUX4 in patient myocytes, and limited animal models because D4Z4 repeats are primate-specific. To overcome these limitations, we engineered isogenic human skeletal myoblast lines with D4Z4 and/or *SMCHD1* mutations. We found a highly synergistic effect of double mutations on triggering two key disease processes, D4Z4 heterochromatin disruption and cross-stimulation of DUX4 targets, such as histone H3.X/Y and LEUTX transcription factor. Thus, engineered human myocyte models provide unique insights into the molecular mechanisms underpinning FSHD.

**Teaser:** FSHD mutations cause D4Z4 heterochromatin disruption and feedforward DUX4 network activation.
