## Supplementary material for "Engineered SMCHD1 and D4Z4 mutations reveal roles of D4Z4 heterochromatin disruption and feedforward DUX4 network activation in FSHD": A list of ranked high genes (500) in PC1 and PC2 in Figure 2A

### Sheet: Sheet1
PCA1	PCA2
MYLPF, TNNC2, CKM, TNNI1, TNNT3, MYL1, ACTA1, MYL4, TNNC1, TNNI2, MYMK, COX6A2, MYOG, TNNT1, MRLN, TNNT2, PADI2, PTGDS, AIF1L, ATP2A1, MYH8, CHRNG, AC020909.2, MYOZ2, ENO3, NMRK2, HSPB3, CHRND, CACNG1, FITM1, CAVIN4, MYBPH, APOBEC2, UNC45B, HRC, SMPX, STAC3, MYH3, HJV, SLN, SRPK3, C1orf105, FXYD1, CDKN1C, NEU4, ARPP21, SMYD1, MYMX, LMOD3, TMEM38A, FNDC5, CASQ2, ITGB1BP2, MYL5, CKB, LDB3, SYNPO2L,…	ENSG00000283029, H3C11, AC006064.4, UCHL1, FP236383.4, FP671120.7, FP236383.5, SPON2, AC011603.3, AP003419.1, F13A1, HAS1, MT-ND5, MT-CO1, MT-CYB, RMRP, PIGY, CYP1B1, MTRNR2L10, MTRNR2L8, SULF1, MYLPF, AC005540.1, HLA-C, FXYD6, MT-ATP6, FP671120.8, MFAP2, COL6A1, TNNC1, MT-ND6, MTRNR2L6, MT-ND1, BGN, TRO, MT-CO2, TNS1, TNFAIP6, TNFRSF6B, COL1A1, MFAP5, ENSG00000284681, KHDC1L, CCL2, FAP, MYOG, PP…
