## Supplementary material for "Engineered SMCHD1 and D4Z4 mutations reveal roles of D4Z4 heterochromatin disruption and feedforward DUX4 network activation in FSHD": A list of genes in different GO terms in Figure 3A and B

### Sheet: Up_Myoblast
Term	Overlap	P.value	Adjusted.P.value	Old.P.value	Old.Adjusted.P.value	Odds.Ratio	Combined.Score	Genes
regulation of apoptotic process (GO:0042981)	100/815	1.09008e-08	4.20879e-05	0	0	1.95804	35.8996	MTCH1;ANKLE2;ARAF;UBE2Z;CLU;IFIT3;CCND2;ARHGDIA;CFL1;PIM3;SOX9;SOX4;TGM2;PHLDA3;MAP2K3;ACTN1;IGFBP3;DKK1;NSMF;ATF5;SQSTM1;SHC1;BCL10;HIGD1A;RTN4;SOCS2;NCSTN;BAG4;NUAK2;IRAK1;BAG3;BAG1;PMAIP1;TNFRSF14;FADD;SUDS3;NKX2-5;MAP2K7;MCL1;PLK3;XBP1;TGFB2;TGFB1;GADD45B;GADD45A;PLK1;IGF2;TNFRSF10B;ASNS;DHCR24;INHBA;TNFRSF10D;BMP4;NFKBIA;PPT1;MAP3K11;BCL2L1;FGFR1;CITED2;MYDGF;PIDD1;AIFM2;ANKRD1;CTSB;ANXA1;DU…
IRE1-mediated unfolded protein response (GO:0036498)	18/57	2.59475e-08	5.00916e-05	0	0	6.30148	110.069	TSPYL2;XBP1;FKBP14;SHC1;DCTN1;WFS1;GOSR2;GFPT1;PPP2R5B;WIPI1;ADD1;YIF1A;MYDGF;SRPRA;HDGF;KDELR3;TLN1;SEC31A
regulation of cell proliferation (GO:0042127)	89/740	1.77574e-07	0.00020868	0	0	1.90444	29.6024	CDKN1A;BTG1;CXCL8;CSF1;TGFB1I1;AKR1B1;CXCL1;FGF1;CXCL3;DUX4;IFIT3;CRKL;FGF5;CCND2;FTH1;SOX9;CAPN1;HRAS;SOX4;NKX3-1;EIF5A;EDN1;IGFBP3;CLEC11A;F2R;P3H2;P3H1;ADAM10;SSTR1;TMEM250;CDC25B;TNFRSF1A;GREM1;SAPCD2;DDAH1;HGS;MVD;ATF5;CACUL1;HBEGF;CTBP1;SHC1;EIF5A2;PDGFA;TOB1;RELA;DNAJB2;SLC9A3R1;CAMK2N1;ZNF703;HSF1;SH3BP4;IGFBP7;TNFRSF14;CSK;HES1;S1PR3;IGFBP6;S1PR2;NKX2-5;XBP1;TGFB2;JUND;JAG1;TGFB1;TNFSF13…
positive regulation of cellular process (GO:0048522)	68/519	2.34365e-07	0.00020868	0	0	2.0897	31.9022	CSF1;CITED2;AKR1B1;FGF1;CRKL;FGF5;CCND2;CCND1;SOX9;CAPN1;TRIM21;HRAS;SOX4;NKX3-1;EIF5A;EDN1;SPHK1;PRKCD;CLEC11A;F2R;ADAM10;RAD23A;TMEM250;DKK1;CDC25B;GREM1;SAPCD2;MVD;EZR;CACUL1;HBEGF;DLX1;DLX2;SHC1;EIF5A2;PDGFA;RELA;ZNF703;HSF1;ERBB2;FLNA;HES1;S1PR3;S1PR2;NKX2-5;XBP1;TGFB2;JUND;TGFB1;TNFSF13;FN1;IGF2;MSN;CDC6;TBX3;EHD1;FOSL1;BMP4;EHD2;P2RX4;CDK4;MDM2;IL7R;TRIM32;EIF4G2;RNF187;EIF4G1;FGFR1
negative regulation of programmed cell death (GO:0043069)	57/408	2.70241e-07	0.00020868	0	0	2.24427	33.9422	ANKLE2;CITED2;ARAF;TM7SF3;YBX3;IFIT3;MYDGF;PIDD1;CCND2;ARHGDIA;CFL1;PIM3;SOX9;ANXA1;SPHK1;SERPINB9;DKK1;GREM1;ANGPTL4;ATF5;SQSTM1;MET;HDAC3;SHC1;AMIGO2;HIGD1A;RELA;SOCS2;BAG4;NUAK2;IRAK1;BAG3;BAG1;ERBB2;FLNA;NKX2-5;BID;MCL1;PLK3;XBP1;WFS1;PLK1;STAT3;IGF2;ASNS;DHCR24;TBX3;TNFRSF10D;NFKBIA;BMP4;GOLPH3;KRT18;AXL;PPT1;FAS;BCL2L1;FGFR1
negative regulation of apoptotic process (GO:0043066)	64/485	4.10718e-07	0.000249112	0	0	2.10399	30.9399	ANKLE2;CITED2;ARAF;IFIT3;NRBP2;MYDGF;PIDD1;CCND2;ARHGDIA;CFL1;PIM3;SOX9;ANXA1;SPHK1;PRKCD;F2R;SERPINB9;DKK1;GREM1;ANGPTL4;ITGA5;ATF5;SQSTM1;MET;SET;HDAC3;SHC1;HIGD1A;RELA;SOCS2;BAG4;NUAK2;IRAK1;BAG3;BAG1;ERBB2;FLNA;CCL2;NKX2-5;BID;MCL1;PLK3;XBP1;WFS1;BDNF;PLK1;STAT3;IGF2;TNFRSF10B;ASNS;DHCR24;TBX3;TNFRSF10D;NFKBIA;BMP4;PINK1;GOLPH3;KRT18;AXL;PPT1;FAS;LGMN;BCL2L1;FGFR1
positive regulation of MAP kinase activity (GO:0043406)	32/177	4.5164e-07	0.000249112	0	0	3.02707	44.2266	SHC1;PDGFA;FGF1;CRKL;IRAK1;PEA15;ERBB2;DVL2;IKBKG;S1PR2;MAP2K7;HRAS;MAPK3;MAP2K3;EDN1;TGFB1;GADD45B;GADD45A;F2R;IGF2;DKK1;DUSP6;DUSP7;BMP4;ADORA2B;TAOK2;ADAM9;UBE2V1;TLR4;CRK;MAP3K11;FGFR1
regulated exocytosis (GO:0045055)	28/148	9.05481e-07	0.000437008	0	0	3.19534	44.4625	LGALS3BP;TOR4A;WDR1;SERPINE1;ENDOD1;PDGFA;ARHGAP17;CLU;SYNGR1;SYNGR2;TMSB4X;LAMP2;PSAP;FLNA;QSOX1;FAM3C;RAB11FIP5;SRGN;TGFB2;TGFB1;APLP2;ACTN1;IGF2;FN1;TAGLN2;TLN1;VAMP2;PF4
regulation of cell cycle (GO:0051726)	35/215	1.74144e-06	0.00074708	0	0	2.66797	35.3794	TP53I13;CTBP1;CITED2;CCND1;CAMK2N1;PES1;ZNF703;PIM3;SOX9;MAP2K7;TRIM21;PAK4;TSPYL2;MAP2K3;TGFB2;JUND;TGFB1;GADD45B;GADD45A;PLK1;MINK1;STAT3;NEK7;RAD23A;INHBA;TBX3;BMP4;BOP1;WEE1;CDK4;TAOK2;TAF6;TRIM32;NOP53;BAP1
positive regulation of cell cycle (GO:0045787)	19/82	2.27138e-06	0.000876978	0	0	4.11534	53.4793	TGFB2;CITED2;SPHK1;USP22;ASNS;RAD23A;TBX3;CDC25B;CDK9;CCND3;CCND2;CCND1;CDK4;HSF1;EIF4EBP1;MDM2;TRIM21;TRIM32;NKX3-1
negative regulation of cellular process (GO:0048523)	65/534	5.49298e-06	0.00192804	0	0	1.91456	23.1893	CDKN1A;BTG1;CXCL8;TGFB1I1;FHL1;ARHGAP1;AKR1B1;CXCL1;CLU;DUX4;IFIT3;SOX17;FTH1;ARHGDIA;SESN2;ARHGDIB;TMEM109;HRAS;SOX4;NKX3-1;TSPYL2;IGFBP3;ACTN1;F2R;P3H2;MUL1;P3H1;ADAM10;SSTR1;ADAM15;DDAH1;HGS;MYH9;ATF5;SRSF6;TP53I13;CTBP1;EI24;FBLN1;TOB1;RTN4;DNAJB2;SLC9A3R1;CAMK2N1;SH3BP4;IGFBP7;CSK;IGFBP6;APOBEC3C;TGFB2;TGFB1;OSGIN1;HMGA1;CDC6;INHBA;HOPX;PML;DCBLD2;CHERP;BMP4;RGCC;PPT1;TAF6;BAP1;PF4
negative regulation of cell proliferation (GO:0008285)	48/363	1.06555e-05	0.00342839	0	0	2.09578	23.9955	CDKN1A;BTG1;CXCL8;CTBP1;TGFB1I1;AKR1B1;TNFAIP3;FBLN1;CXCL1;GATA2;DUX4;TOB1;IFIT3;DNAJB2;SLC9A3R1;CAMK2N1;FTH1;MFN2;SH3BP4;APOD;IGFBP7;HES1;SOX9;IGFBP6;HRAS;SOX4;NKX3-1;TGFB2;TGFB1;IGFBP3;F2R;P3H2;HMGA1;P3H1;CDC6;INHBA;SSTR1;PML;CHERP;PARP10;BMP4;GREM1;RGCC;DDAH1;HGS;ATF5;TRIM32;BAP1
platelet degranulation (GO:0002576)	23/124	1.16794e-05	0.00346877	0	0	3.1102	35.3246	LGALS3BP;SRGN;TOR4A;TGFB2;TGFB1;WDR1;APLP2;ACTN1;SERPINE1;ENDOD1;IGF2;FN1;PDGFA;CLU;TMSB4X;LAMP2;PSAP;FLNA;TAGLN2;QSOX1;FAM3C;TLN1;PF4
negative regulation of intracellular signal transduction (GO:1902532)	27/161	1.47794e-05	0.00383008	0	0	2.75517	30.6438	USP10;TNFAIP3;ARRB2;NOC2L;RELA;HDAC7;SLC9A3R1;TMSB4X;INPP5K;SH3BP4;PHLDA3;MCL1;UBE2B;DUSP1;PPP2R5B;MUL1;PER1;PINK1;TNIP1;DDIT3;AKT1S1;MDM2;TRIB3;TRIM59;AJUBA;NOP53;BCL2L1
cellular response to mechanical stimulus (GO:0071260)	13/48	1.48799e-05	0.00383008	0	0	5.05371	56.1745	PTGER4;GADD45A;TNFRSF10B;BCL10;TNFRSF1A;CNN2;ANKRD1;FAS;FADD;SOX9;BAK1;TLR4;MAPK3
cytokine-mediated signaling pathway (GO:0019221)	72/633	1.8691e-05	0.00451036	0	0	1.77342	19.3081	CDKN1A;CXCL8;CSF1;INPPL1;ILK;CXCL1;ADAR;IFI35;IFI30;CXCL3;IFIT3;CRKL;ICAM1;RPS6KA4;CCND1;PSMD2;TMSB4X;CFL1;TRIM26;IKBKG;TRIM21;IL13RA1;ANXA1;ANXA2;IFNGR2;PRKCD;AIP;TALDO1;COMMD7;TNFRSF1A;HLA-E;TXLNA;PSME3;FSCN1;UBE2V1;SQSTM1;CRK;IRF9;FOXC1;SHC1;MAOA;RELA;SOCS2;CNN2;SOCS3;BAG4;IRAK1;S1PR1;CCL2;TNFRSF14;SOCS4;MCL1;SOCS5;MAPK3;TGFB1;CCL20;CD70;STAT3;TNFSF13;FN1;TNFRSF10B;MSN;PML;TNFRSF10D;NFKBIA;CXC…
regulation of cell growth (GO:0001558)	31/201	2.02349e-05	0.00459571	0	0	2.49599	26.9769	CDKN1A;BTG1;EI24;FHL1;TMEM97;RTN4;SOCS2;DNAJB2;SOX17;SESN2;ERBB2;SH3BP4;TSPYL2;TGFB2;EGLN2;TGFB1;SPHK1;OSGIN1;ADAM10;MUL1;INHBA;PML;DCBLD2;ADAM15;TAOK2;PPT1;TRIM32;BAP1;EIF4G2;BCAR1;EIF4G1
positive regulation of transcription, DNA-templated (GO:0045893)	113/1120	2.48382e-05	0.00532779	0	0	1.56125	16.5542	FHOD1;SERPINE1;FGF1;DUX4;ELK3;HOXA11;RPS6KA4;TRIM28;SOX17;SOX9;SOX4;MAP2K3;F2R;SOX12;DDIT3;TRIM16;UBE2V1;ATF5;SQSTM1;DLX1;BEX1;SHC1;DLX5;BCL10;GATA2;IRAK1;NUP85;DVL2;INPP5K;CAMTA2;FADD;NKX2-5;NKX6-1;XBP1;JAG1;JUND;TGFB1;FZD5;ALYREF;HMGA1;NR2F2;INHBA;FOSL2;COL1A1;BMP4;FOSL1;CDK9;NFKBIA;RGCC;MAFF;OGT;RNF187;CITED2;TGFB1I1;PHF1;AKR1B1;ILK;IRF2BPL;MYDGF;HHEX;IKBKG;HRAS;NKX3-1;YWHAH;TEAD3;EDN1;DTX3L;N…
regulation of I-kappaB kinase/NF-kappaB signaling (GO:0043122)	31/204	2.7212e-05	0.00552977	0	0	2.45231	25.7783	CANT1;SLC20A1;USP10;LPAR1;TNFAIP3;BCL10;RELA;SHARPIN;IRAK1;FLNA;FADD;IKBKG;F2R;MIB2;SHISA5;MUL1;TNFRSF10B;RHOC;TICAM1;TNFRSF1A;NFKBIA;PER1;PPP5C;PINK1;TNIP1;TNIP2;TRIM59;UBE2V1;SQSTM1;TRIM32;OPTN
positive regulation of mitotic cell cycle (GO:0045931)	13/52	3.78115e-05	0.00667708	0	0	4.53441	46.1734	EDN1;SPHK1;USP22;XRCC3;IGF2;ASNS;CDC25B;RGCC;HSF1;EIF4EBP1;MDM2;HES1;NKX3-1
positive regulation of proteolysis (GO:0045862)	13/52	3.78115e-05	0.00667708	0	0	4.53441	46.1734	PLK1;FURIN;MAPK12;PINK1;ASPH;TNIP1;ADAM9;PACSIN3;FADD;BAK1;OGT;TRIM32;CTSC
positive regulation of cell proliferation (GO:0008284)	52/424	3.8046e-05	0.00667708	0	0	1.92233	19.563	CDKN1A;CSF1;AKR1B1;FGF1;BMI1;CRKL;FGF5;CCND2;SOX9;CAPN1;HRAS;SOX4;NKX3-1;EIF5A;EDN1;SPHK1;CLEC11A;F2R;ADAM10;TMEM250;CDC25B;GREM1;SAPCD2;MVD;CACUL1;HBEGF;SHC1;EIF5A2;PDGFA;RELA;ZNF703;HSF1;ERBB2;HES1;S1PR3;S1PR2;NKX2-5;XBP1;TGFB2;TGFB1;TNFSF13;FN1;IGF2;TBX3;FOSL1;BMP4;CDK4;MDM2;IL7R;RNF187;EIF4G1;FGFR1
extrinsic apoptotic signaling pathway (GO:0097191)	15/67	4.00622e-05	0.00672522	0	0	3.92701	39.7613	TGFB2;TGFB1;CD70;G0S2;TNFRSF10B;INHBA;TNFRSF1A;BAG3;FAS;BAX;FADD;BAK1;BID;MCL1;BCL2L1
positive regulation of protein ubiquitination (GO:0031398)	17/83	4.26463e-05	0.00686072	0	0	3.50904	35.31	FANCI;WFS1;PHF23;SPHK1;NSMCE3;ARRDC3;DCUN1D4;PLK1;ARRB2;BCL10;BMI1;CLU;HSPBP1;PINK1;UBQLN1;TRIB3;STUB1
negative regulation of extrinsic apoptotic signaling pathway (GO:2001237)	16/76	5.00076e-05	0.00761332	0	0	3.6314	35.963	SERPINE1;TNFAIP3;AKR1B1;TNFRSF10B;RELA;ICAM1;BMP4;MAPK7;PSME3;PEA15;TMBIM1;FAS;FADD;MCL1;PF4;BCL2L1
positive regulation of protein modification process (GO:0031401)	26/163	5.12681e-05	0.00761332	0	0	2.59269	25.6118	ANKLE2;HDAC3;ILK;MYDGF;CCND3;CCND2;CCND1;SMPD1;ERBB2;DVL2;SOX9;HRAS;NKX3-1;MAPK3;TGFB1;AKTIP;PRKCD;IGF2;CSNK1D;BMP4;PINK1;CNEP1R1;FAS;NSMF;CAMK1;ENG
response to lipopolysaccharide (GO:0032496)	25/155	5.88363e-05	0.00841359	0	0	2.62626	25.5818	CXCL8;SERPINE1;TNFAIP3;CXCL1;CXCL3;IRAK1;ANKRD1;CCL2;TNFRSF14;XBP1;JUND;NR1H2;F2R;TNFRSF10B;TICAM1;TNFRSF10D;TNFRSF1A;SELENOS;TNIP1;AXL;TNIP2;ADAM9;FAS;TLR4;PF4
stress-activated MAPK cascade (GO:0051403)	14/62	6.50276e-05	0.00896685	0	0	3.96859	38.26	MAP2K3;PTGER4;MINK1;GPS2;CRKL;IRAK1;ADORA2B;TNIP2;TAOK2;IKBKG;UBE2V1;MAP2K7;MAP3K11;MAPK3
positive regulation of proteasomal ubiquitin-dependent protein catabolic process (GO:0032436)	15/70	6.876e-05	0.00915457	0	0	3.71221	35.5811	PLK3;PLK1;RAD23A;CSNK1D;CSNK1E;CLU;HSPBP1;UBQLN1;MDM2;TRIB3;STUB1;TRIB2;NOP53;SOCS5;UBQLN2
antigen processing and presentation of peptide antigen via MHC class I (GO:0002474)	9/28	7.13494e-05	0.00918266	0	0	6.43173	61.4097	SEC23A;SEC13;ERAP2;TAP1;IFI30;SEC24D;SEC31A;TAPBP;HLA-E
positive regulation of intracellular signal transduction (GO:1902533)	56/479	7.4089e-05	0.00922767	0	0	1.82101	17.3182	ILK;FGF1;FGF5;MYDGF;IKBKG;SOX9;HRAS;NKX3-1;SEC13;F2R;SHISA5;MUL1;TICAM1;RHOC;TNFRSF1A;UBE2V1;MET;ENG;HBEGF;SEH1L;CANT1;HDAC3;SHC1;SLC20A1;LPAR1;PDGFA;BCL10;RELA;RTN4;SLC9A3R1;SHARPIN;IRAK1;ERBB2;FLNA;PMAIP1;FADD;BID;TGFB2;TGFB1;IGF2;MIB2;TNFRSF10B;TNFRSF10D;PPP5C;PINK1;GOLPH3;P2RX4;AXL;TNIP2;FAS;BAX;IL7R;TRIM32;PF4;BCL2L1;FGFR1
regulation of MAP kinase activity (GO:0043405)	17/87	7.96689e-05	0.00961255	0	0	3.30781	31.2179	EDN1;TGFB1;DUSP1;PRKCD;PDGFA;FGF1;DUSP7;BMP4;IRAK1;HGS;SMPD1;ERBB2;INPP5K;TRIB3;HRAS;TRIB2;FGFR1
regulation of transcription from RNA polymerase II promoter (GO:0006357)	139/1478	9.09952e-05	0.0106464	0	0	1.44679	13.462	HDAC10;FHOD1;SERPINE1;NOC2L;FGF1;MBD3L2;DUX4;LOXL2;ELK3;TIAL1;RPS6KA4;CCND1;SOX17;KMT5A;SOX9;SOX4;MED8;SOX12;DKK1;PRKAR1A;DDIT3;ERF;TRIB3;NUPR1;ATF5;EZR;SQSTM1;CGGBP1;DLX1;BEX1;DLX5;CTBP1;GATA2;HOXB13;CAMTA2;FADD;SUDS3;NKX2-5;NKX6-1;CBX8;PLK3;XBP1;CBX6;TGFB2;JAG1;JUND;TGFB1;FZD5;WFS1;PLK1;NR2F1;IGF2;HMGA1;NR2F2;SNF8;INHBA;HOPX;NR2F6;FOSL2;DRAP1;BMP4;FOSL1;CDK9;NFKBIA;RGCC;SP2;MAFF;MDM2;OGT;SLC2A4…
negative regulation of cell cycle (GO:0045786)	15/72	9.66871e-05	0.0109797	0	0	3.58157	33.1082	TSPYL2;FOXC1;BTG1;TP53I13;TGFB1;DUSP1;PLK1;NR2F2;INHBA;BMP4;SLC9A3R1;HHEX;CAMK2N1;TAF6;NKX3-1
response to endoplasmic reticulum stress (GO:0034976)	19/106	0.000105836	0.0116753	0	0	2.97622	27.2432	EIF2B5;PPP1R15A;CEBPB;CXCL8;FICD;ATF6B;WFS1;SEL1L;TNFRSF10B;ERLEC1;SELENOS;CREB3L1;DDIT3;UBQLN1;BAX;TRIB3;CHAC1;BAK1;UBXN6
regulation of protein phosphorylation (GO:0001932)	35/261	0.000120596	0.012934	0	0	2.11963	19.1256	HDAC3;PDGFA;ILK;FBLN1;MYDGF;SLC9A3R1;CCND3;CCND2;CCND1;SESN2;ERBB2;DVL2;INPP5K;SOX9;HRAS;PAK4;NKX3-1;MAPK3;TSPYL2;TGFB2;TGFB1;GDF15;IGFBP3;AKTIP;IGF2;FN1;CSNK1D;INHBA;PML;BMP4;PINK1;FKBP8;FAS;NOP53;ENG
positive regulation of protein phosphorylation (GO:0001934)	49/412	0.000134809	0.0134253	0	0	1.85307	16.5139	CDKN1A;CSF1;ARAF;ILK;RPS6KA4;MYDGF;CCND3;CCND2;CCND1;SOX9;HRAS;NKX3-1;MAP2K3;MMD;SPHK1;AKTIP;F2R;CSNK1D;TNFRSF1A;TWSG1;ITGA5;CACUL1;MET;ENG;HDAC3;SHC1;LPAR1;PDGFA;ERBB2;DVL2;S1PR2;MAPK3;TGFB2;TGFB1;GDF15;PLK1;IGF2;TNFRSF10B;INHBA;TNFRSF10D;CDK9;BMP4;PINK1;AXL;TAOK2;FAS;CAMK1;EIF4G1;FGFR1
positive regulation of I-kappaB kinase/NF-kappaB signaling (GO:0043123)	25/163	0.000135292	0.0134253	0	0	2.47295	22.0292	CANT1;SLC20A1;LPAR1;BCL10;RELA;SHARPIN;IRAK1;FLNA;FADD;IKBKG;SPHK1;F2R;SHISA5;MIB2;MUL1;TNFRSF10B;TICAM1;RHOC;TNFRSF1A;PPP5C;PINK1;TNIP2;UBE2V1;TLR4;TRIM32
intrinsic apoptotic signaling pathway in response to endoplasmic reticulum stress (GO:0070059)	8/24	0.00013561	0.0134253	0	0	6.78519	60.4271	PPP1R15A;CEBPB;DDIT3;TNFRSF10B;BAX;TRIB3;CHAC1;BAK1
positive regulation of cellular protein metabolic process (GO:0032270)	17/91	0.000142451	0.0137501	0	0	3.12834	27.7062	TGFB1;CSF1;NR1H2;PLK1;MSN;INHBA;ELAVL1;NFKBIA;ASPH;ERBB2;FADD;BAK1;EZR;OGT;TRIM32;SOX4;EIF4G1
regulation of MAPK cascade (GO:0043408)	29/203	0.000149631	0.0140909	0	0	2.27741	20.0579	SHC1;LPAR1;PDGFA;MYDGF;RRAS;ERBB2;HRAS;PAK4;MAPK3;TGFB2;TGFB1;DUSP1;GDF15;F2R;IGF2;FN1;TNFRSF10B;INHBA;TNFRSF10D;TNFRSF1A;BMP4;AXL;HGS;NBR1;FAS;TRIB3;TRIB2;MET;FGFR1
negative regulation of extrinsic apoptotic signaling pathway via death domain receptors (GO:1902042)	9/31	0.000172517	0.0157142	0	0	5.55378	48.1236	SERPINE1;PEA15;TMBIM1;TNFAIP3;TNFRSF10B;FAS;FADD;ICAM1;BCL2L1
cellular response to molecule of bacterial origin (GO:0071219)	16/84	0.000175009	0.0157142	0	0	3.2028	27.7063	XBP1;CXCL8;FZD5;NR1H2;SERPINE1;TNFAIP3;TICAM1;RELA;SELENOS;TNIP1;TNIP2;AXL;ANKRD1;ADAM9;CCL2;TLR4
negative regulation of transcription from RNA polymerase II promoter (GO:0000122)	62/565	0.00019188	0.0166695	0	0	1.6957	14.5129	HDAC10;CITED2;SUV39H1;AKR1B1;NOC2L;MBD3L2;BMI1;LOXL2;IRF2BPL;HHEX;CCND1;KMT5A;SOX9;EDN1;SIRT7;DKK1;RNF168;SFPQ;DDIT3;ERF;TRIB3;EZR;CGGBP1;DLX1;HDAC5;FOXC2;CEBPB;FOXC1;HDAC3;CTBP1;GPS2;HOXB13;RELA;DNAJB1;BAG3;HSF1;HES1;SUDS3;NKX2-5;NKX6-1;CBX8;PLK3;CBX6;JUND;WFS1;MBD1;NR1H2;PLK1;STAT3;NR2F1;IGF2;NR2F2;TBX3;KLF2;NR2F6;DRAP1;BMP4;PER1;SP2;MDM2;HDGF;NOP53
positive regulation of transcription from RNA polymerase II promoter (GO:0045944)	86/848	0.000195613	0.0166695	0	0	1.55884	13.3115	CITED2;FHOD1;SERPINE1;AKR1B1;FGF1;DUX4;ELK3;IRF2BPL;RPS6KA4;MYDGF;HHEX;SOX17;IKBKG;SOX9;HRAS;SOX4;NKX3-1;TEAD3;EDN1;TFE3;VEZF1;SOX12;ETV4;ETV5;TNFRSF1A;GREM1;SFPQ;DDIT3;ATF5;SQSTM1;MET;TLR4;ENG;DLX1;FOXC2;HDAC5;FOXC1;CEBPB;HDAC3;BEX1;ATF6B;DLX5;WBP2;CEBPG;GATA2;RNF4;RELA;RXRB;MAPK7;HSF1;CAMTA2;HES1;E2F4;FADD;NKX2-5;NKX6-1;MAPK3;XBP1;TGFB2;JAG1;JUND;TGFB1;FZD5;MCRS1;NR1H2;STAT3;FOXJ2;HMGA1;MICAL2;…
regulation of protein binding (GO:0043393)	19/111	0.000198601	0.0166695	0	0	2.81371	23.9846	HDAC5;DTX3L;AKTIP;PRKCD;PLK1;TFIP11;CSNK1E;DKK1;ACTB;ADD1;BMP4;DNAJB2;HSF1;BAX;TRIB3;BAK1;CAMK1;LDLRAP1;CRK
glycosaminoglycan metabolic process (GO:0030203)	13/61	0.000218821	0.0179759	0	0	3.68242	31.0327	HS3ST3B1;FUCA1;XYLT2;B3GALT6;GNS;SGSH;UGDH;GPC1;IDS;PXYLP1;SDC1;GUSB;AGRN
regulation of extrinsic apoptotic signaling pathway via death domain receptors (GO:1902041)	10/39	0.00023568	0.0189575	0	0	4.68301	39.1173	SERPINE1;PEA15;TMBIM1;TNFAIP3;PMAIP1;TNFRSF10B;FAS;FADD;ICAM1;BCL2L1
protein complex assembly (GO:0006461)	27/189	0.000248913	0.0192608	0	0	2.27552	18.8832	MCFD2;SEC23A;GOSR2;TNFAIP3;AKR1B1;BCL10;PPP6C;SNX2;TRIM28;IRAK1;STX5;FADD;CTSC;SEC31A;SEC13;SEC16A;FN1;CSNK1D;TNFRSF1A;CXCL12;DDIT3;GORASP1;NBR1;BAX;SEC22B;SEC24D;CRK
regulation of cellular response to stress (GO:0080135)	18/104	0.000251039	0.0192608	0	0	2.85042	23.6297	NDC1;SEH1L;NUP188;HSPB8;DNAJB1;BAG4;PINK1;NUP85;BAG3;NUP50;BAG1;AKT1S1;HSF1;AJUBA;IER3;MCL1;EIF4G1;MAPK3

### Sheet: Down_Myoblast
Term	Overlap	P.value	Adjusted.P.value	Old.P.value	Old.Adjusted.P.value	Odds.Ratio	Combined.Score	Genes
muscle organ development (GO:0007517)	6/60	2.30409e-06	0.000731385	0	0	18.0492	234.293	TRIM72;MYMX;MSTN;SGCA;MYOD1;ITGA7
muscle contraction (GO:0006936)	8/137	2.82934e-06	0.000731385	0	0	10.2031	130.349	TRIM72;ACTC1;DES;SGCA;TNNT2;TNNI1;MYBPH;KLHL41
muscle filament sliding (GO:0030049)	4/38	9.98159e-05	0.0129012	0	0	18.8216	173.388	DES;ACTC1;TNNT2;TNNI1
actin-myosin filament sliding (GO:0033275)	4/38	9.98159e-05	0.0129012	0	0	18.8216	173.388	DES;ACTC1;TNNT2;TNNI1
myofibril assembly (GO:0030239)	4/47	0.000230704	0.0238548	0	0	14.8755	124.573	ACTC1;TNNT2;MYBPH;KLHL41
striated muscle contraction (GO:0006941)	4/61	0.000629969	0.0542823	0	0	11.2139	82.6448	TNNT2;TNNI1;MYBPH;KLHL41
regulation of myoblast differentiation (GO:0045661)	3/29	0.000828398	0.0611831	0	0	18.3194	129.995	MSTN;MYOD1;KLHL41
sarcomere organization (GO:0045214)	3/31	0.0010096	0.0641439	0	0	17.0091	117.332	TNNT2;MYBPH;KLHL41
actomyosin structure organization (GO:0031032)	4/71	0.00111662	0.0641439	0	0	9.53539	64.8163	ACTC1;TNNT2;MYBPH;KLHL41
regulation of muscle cell differentiation (GO:0051147)	3/36	0.00156675	0.0810012	0	0	14.4284	93.1892	MYOD1;CDH15;KLHL41
skeletal muscle cell differentiation (GO:0035914)	2/12	0.002572	0.120635	0	0	31.527	187.998	MYOD1;KLHL41
heart contraction (GO:0060047)	3/44	0.00280004	0.120635	0	0	11.6084	68.2355	ACTC1;TNNT2;TNNI1
myotube cell development (GO:0014904)	2/14	0.00351668	0.139856	0	0	26.2698	148.431	MYOD1;KLHL41
myotube differentiation (GO:0014902)	2/15	0.00404076	0.14922	0	0	24.2479	133.638	MYMX;MYOD1
skeletal muscle contraction (GO:0003009)	2/18	0.0058146	0.20041	0	0	19.6984	101.395	TNNT2;TNNI1
striated muscle cell development (GO:0055002)	2/20	0.00716072	0.231381	0	0	17.5079	86.4742	MYOD1;KLHL41
regulation of muscle contraction (GO:0006937)	2/26	0.0119462	0.345835	0	0	13.127	58.1176	TNNI1;MYBPH
regulation of striated muscle contraction (GO:0006942)	2/29	0.0147386	0.345835	0	0	11.6667	49.2016	TNNI1;MYBPH
skeletal muscle organ development (GO:0060538)	2/29	0.0147386	0.345835	0	0	11.6667	49.2016	MYMX;MYOD1
positive regulation of reactive oxygen species biosynthetic process (GO:1903428)	2/30	0.015726	0.345835	0	0	11.2494	46.7126	CYBA;ASS1
positive regulation of muscle cell differentiation (GO:0051149)	2/34	0.0199474	0.345835	0	0	9.84127	38.5252	MYOD1;CDH15
positive regulation of cell development (GO:0010720)	2/34	0.0199474	0.345835	0	0	9.84127	38.5252	SERPINF1;MYOD1
regulation of blood circulation (GO:1903522)	2/36	0.0222161	0.345835	0	0	9.26144	35.2577	DES;TNNT2
regulation of cysteine-type endopeptidase activity (GO:2000116)	2/36	0.0222161	0.345835	0	0	9.26144	35.2577	NGFR;CST6
cardiac muscle contraction (GO:0060048)	2/36	0.0222161	0.345835	0	0	9.26144	35.2577	TNNT2;TNNI1
cardiac muscle tissue morphogenesis (GO:0055008)	2/36	0.0222161	0.345835	0	0	9.26144	35.2577	ACTC1;TNNT2
regulation of heart contraction (GO:0008016)	3/95	0.0231328	0.345835	0	0	5.16	19.4352	DES;TNNT2;ATP2A1
positive regulation of axonogenesis (GO:0050772)	2/37	0.0233886	0.345835	0	0	8.99637	33.7859	NGFR;SEMA7A
skeletal muscle tissue development (GO:0007519)	2/39	0.0258082	0.345835	0	0	8.50922	31.1188	MYOD1;KLHL41
calcium-dependent cell-cell adhesion via plasma membrane cell adhesion molecules (GO:0016339)	2/41	0.0283247	0.345835	0	0	8.07204	28.7689	PCDHB5;CDH15
positive regulation of protein localization to nucleus (GO:1900182)	2/42	0.0296185	0.345835	0	0	7.86984	27.6968	NGFR;ZIC1
cardiac ventricle morphogenesis (GO:0003208)	2/43	0.0309354	0.345835	0	0	7.67751	26.6859	HEY1;TNNT2
positive regulation of skeletal muscle fiber development (GO:0048743)	1/6	0.0377953	0.345835	0	0	31.2866	102.482	MYOD1
arginine biosynthetic process (GO:0006526)	1/6	0.0377953	0.345835	0	0	31.2866	102.482	ASS1
citrulline metabolic process (GO:0000052)	1/6	0.0377953	0.345835	0	0	31.2866	102.482	ASS1
regulation of skeletal muscle satellite cell proliferation (GO:0014842)	1/6	0.0377953	0.345835	0	0	31.2866	102.482	MSTN
plasma membrane fusion (GO:0045026)	1/6	0.0377953	0.345835	0	0	31.2866	102.482	MYMX
negative regulation of endoplasmic reticulum calcium ion concentration (GO:0032471)	1/6	0.0377953	0.345835	0	0	31.2866	102.482	ATP2A1
positive regulation of myeloid leukocyte cytokine production involved in immune response (GO:0061081)	1/6	0.0377953	0.345835	0	0	31.2866	102.482	SEMA7A
heart trabecula formation (GO:0060347)	1/6	0.0377953	0.345835	0	0	31.2866	102.482	HEY1
heart morphogenesis (GO:0003007)	2/50	0.0407747	0.345835	0	0	6.55556	20.9758	ACTC1;HEY1
regulation of cell differentiation (GO:0045595)	3/121	0.0427545	0.345835	0	0	4.01776	12.6651	BCL6;HEY1;KLHL41
regulation of skeletal muscle fiber development (GO:0048742)	1/7	0.0439552	0.345835	0	0	26.0709	81.4606	MYOD1
regulation of extracellular matrix organization (GO:1903053)	1/7	0.0439552	0.345835	0	0	26.0709	81.4606	FGFR4
positive regulation of striated muscle contraction (GO:0045989)	1/7	0.0439552	0.345835	0	0	26.0709	81.4606	ATP2A1
myoblast fusion (GO:0007520)	1/7	0.0439552	0.345835	0	0	26.0709	81.4606	MYMX
dorsal aorta development (GO:0035907)	1/7	0.0439552	0.345835	0	0	26.0709	81.4606	HEY1
cellular response to laminar fluid shear stress (GO:0071499)	1/7	0.0439552	0.345835	0	0	26.0709	81.4606	ASS1
negative regulation of B cell apoptotic process (GO:0002903)	1/7	0.0439552	0.345835	0	0	26.0709	81.4606	BCL6
positive regulation of sequestering of triglyceride (GO:0010890)	1/7	0.0439552	0.345835	0	0	26.0709	81.4606	FITM1

### Sheet: Up_Early_Myotube
Term	Overlap	P.value	Adjusted.P.value	Old.P.value	Old.Adjusted.P.value	Odds.Ratio	Combined.Score	Genes
extracellular matrix organization (GO:0030198)	48/229	6.25624e-19	1.97197e-15	0	0	5.72012	239.762	ITGB1;LAMA5;ELN;SERPINE1;LOXL3;PDGFA;LAMC1;NID1;NID2;LOXL1;LOXL2;ADAMTS5;TIMP2;POSTN;TGFB1;LAMB2;CTRB2;MMP2;FN1;BGN;ADAM10;LAMB1;HSPG2;TGFBR1;COL1A1;ADAM19;GREM1;MMP14;COL3A1;VCAN;COL1A2;BMP1;ADAM15;COL4A2;LOX;COL5A1;COL4A1;ITGA10;COL5A3;COL6A2;PXDN;COL5A2;ITGA11;COL6A1;COL8A1;MMP19;GAS6;FBN1
collagen fibril organization (GO:0030199)	11/29	3.10253e-08	4.88959e-05	0	0	12.7564	220.538	COL1A1;GREM1;COL3A1;COL1A2;COL5A1;LOX;COL5A3;COL5A2;LOXL1;TGFBR1;LOXL2
cellular response to type I interferon (GO:0071357)	14/65	1.23463e-06	0.000972887	0	0	5.73906	78.0785	IFITM3;IFITM1;IFITM2;STAT2;HLA-B;IFI6;HLA-C;ADAR;IFI35;IFIT3;PSMB8;HLA-E;IRF9;IP6K2
type I interferon signaling pathway (GO:0060337)	14/65	1.23463e-06	0.000972887	0	0	5.73906	78.0785	IFITM3;IFITM1;IFITM2;STAT2;HLA-B;IFI6;HLA-C;ADAR;IFI35;IFIT3;PSMB8;HLA-E;IRF9;IP6K2
extracellular matrix disassembly (GO:0022617)	15/78	2.37563e-06	0.0014976	0	0	4.98009	64.4934	ELN;MMP2;CTRB2;FN1;ADAM10;LAMC1;NID1;HSPG2;ADAMTS5;MMP14;BMP1;ADAM15;TIMP2;MMP19;FBN1
platelet degranulation (GO:0002576)	19/124	4.10252e-06	0.00207817	0	0	3.7932	47.0505	LGALS3BP;SRGN;TGFB1;APLP2;SERPINE1;FN1;VEGFB;F13A1;PDGFA;CLU;TMX3;TMSB4X;LAMP2;FLNA;TAGLN2;QSOX1;NHLRC2;TLN1;GAS6
protein complex subunit organization (GO:0071822)	11/45	4.61523e-06	0.00207817	0	0	6.7477	82.9032	COL1A1;GREM1;COL3A1;COL1A2;COL5A1;LOX;COL5A3;COL5A2;LOXL1;TGFBR1;LOXL2
artery morphogenesis (GO:0048844)	9/30	5.48345e-06	0.00216048	0	0	8.92506	108.116	PDGFRB;BMP4;NRP1;JAG1;LRP1;NOG;HES1;TGFBR1;ENG
positive regulation of multicellular organismal process (GO:0051240)	25/202	7.25485e-06	0.0023632	0	0	2.96924	35.1376	FOXC1;TFRC;NUMA1;LRP1;SERPINE1;TWIST1;AGPAT2;LOXL2;IFI16;GLIPR2;SOX8;SOX9;LDLR;TGFB1;WNT5A;ABCA7;INHBA;TGFBR1;COL1A1;BMP4;DAB2;BMP1;GAS6;SRSF6;PPIB
glycosaminoglycan catabolic process (GO:0006027)	12/56	7.49746e-06	0.0023632	0	0	5.69139	67.1638	HGSNAT;VCAN;TGFB1;NAGLU;HEXB;SDC2;HEXA;BGN;SDC1;GUSB;HSPG2;GNS
regulation of smooth muscle cell migration (GO:0014910)	7/18	8.92766e-06	0.00255818	0	0	13.2304	153.821	PDGFRB;NRP1;IGFBP5;LRP1;PLAU;SERPINE1;PDGFA
regulated exocytosis (GO:0045055)	20/148	1.60581e-05	0.00421793	0	0	3.27503	36.154	LGALS3BP;SRGN;TGFB1;APLP2;SERPINE1;FN1;VEGFB;F13A1;PDGFA;CLU;RAB31;TMX3;TMSB4X;LAMP2;FLNA;TAGLN2;QSOX1;NHLRC2;TLN1;GAS6
positive regulation of endocytosis (GO:0045807)	12/64	3.13875e-05	0.00752573	0	0	4.81377	49.9144	PYCARD;CLIP3;DAB2;LRP1;AXL;SERPINE1;PPT1;ABCA7;GAS6;CLU;B2M;LDLR
negative regulation of muscle cell differentiation (GO:0051148)	6/15	3.34265e-05	0.00752573	0	0	13.8468	142.707	BMP4;PTBP1;TGFB1;MSTN;SOX8;SOX9
hemopoiesis (GO:0030097)	13/76	4.10809e-05	0.00863246	0	0	4.30661	43.4966	NOTCH2;CEBPA;TGFB1;JAG1;CSF1;INHBA;BMI1;BMP4;IFI16;RRAS;MKNK2;PGM3;NKX2-5
integrin-mediated signaling pathway (GO:0007229)	11/58	5.97766e-05	0.0116825	0	0	4.87798	47.4379	ITGB1;NRP1;LAMA5;COL3A1;ADAM15;ADAMTS1;ITGA10;ITGA11;ADAM10;MYH9;ADAM9
positive regulation of kidney development (GO:0090184)	4/6	6.30083e-05	0.0116825	0	0	41.4652	401.062	BMP4;NOG;SOX8;SOX9
positive regulation of epithelial to mesenchymal transition (GO:0010718)	9/40	6.91369e-05	0.0116862	0	0	6.04283	57.8869	COL1A1;FOXC1;DAB2;TGFB1;GLIPR2;TWIST1;TGFBR1;LOXL2;ENG
regulation of pathway-restricted SMAD protein phosphorylation (GO:0060393)	11/59	7.04434e-05	0.0116862	0	0	4.7761	45.6629	GREM1;BMP4;TWSG1;DAB2;TGFB1;MSTN;NOG;INHBA;DKK1;TGFBR1;ENG
response to interferon-alpha (GO:0035455)	6/17	7.63273e-05	0.011805	0	0	11.328	107.395	IFITM3;IFITM1;IFITM2;AXL;ADAR;GAS6
endodermal cell differentiation (GO:0035987)	8/32	7.86498e-05	0.011805	0	0	6.93304	65.5208	MMP14;COL4A2;MMP2;COL6A1;FN1;COL8A1;LAMB1;INHBA
negative regulation of cell cycle (GO:0045786)	12/72	0.000104598	0.014986	0	0	4.17018	38.2213	TSPYL2;BMP4;CEBPA;FOXC1;TGFB1;CAMK2N1;PLK1;PDCD4;GAS1;INHBA;NKX3-1;MAD2L1
positive regulation of mitotic cell cycle (GO:0045931)	10/52	0.000113923	0.0156124	0	0	4.95832	45.0215	PDGFRB;EDN1;CCNB1;USP22;EIF4EBP1;MDM2;ASNS;HES1;NKX3-1;MAD2L1
negative regulation of myoblast differentiation (GO:0045662)	5/12	0.000125633	0.0164998	0	0	14.8212	133.126	BMP4;TGFB1;MSTN;SOX8;SOX9
sulfur compound catabolic process (GO:0044273)	8/35	0.000155613	0.0193719	0	0	6.16173	54.0269	GGT5;VCAN;HEXB;HEXA;BGN;CHAC1;ADO;GNS
regulation of cell migration (GO:0030334)	30/316	0.000159793	0.0193719	0	0	2.20467	19.2724	IFITM1;SERPINE2;CSF1;PLXND1;SERPINE1;PDGFA;RND3;GPNMB;PLAU;FLNA;PLXNA1;PDGFRB;EDN1;JAG1;TGFB1;IGFBP5;NOG;F2R;ADAM10;LAMB1;TGFBR1;COL1A1;MMP14;DAB2;CXCL12;ADAM15;PLXNB2;NF2;TRIM32;ENG
endoderm formation (GO:0001706)	8/36	0.000192044	0.0208732	0	0	5.94136	50.8449	MMP14;COL4A2;MMP2;COL6A1;FN1;COL8A1;LAMB1;INHBA
negative regulation of blood coagulation (GO:0030195)	8/36	0.000192044	0.0208732	0	0	5.94136	50.8449	EDN1;SERPINE2;PLAU;SERPINE1;PLAUR;PDGFA;PLAT;TFPI
secondary alcohol biosynthetic process (GO:1902653)	8/36	0.000192044	0.0208732	0	0	5.94136	50.8449	PLPP6;G6PD;ERG28;HMGCS1;DHCR24;HMGCR;ACAT2;TM7SF2
chordate embryonic development (GO:0043009)	10/56	0.00021697	0.0227963	0	0	4.52621	38.182	COL1A1;TGFB1;WNT5A;NOG;LIG4;ADAM10;SOX8;ZNF358;NKX2-5;TGFBR1
regulation of metaphase/anaphase transition of cell cycle (GO:1902099)	4/8	0.000272876	0.0272655	0	0	20.7304	170.124	UBE2C;NEK6;PLK1;CDC6
cell surface receptor signaling pathway involved in heart development (GO:0061311)	5/14	0.000293911	0.0272655	0	0	11.5264	93.7355	NOTCH2;BMP4;TGFB1;JAG1;NOG
cytokine-mediated signaling pathway (GO:0019221)	49/633	0.000298603	0.0272655	0	0	1.77321	14.392	ITGB1;IFITM3;IFITM1;IFITM2;CSF1;F13A1;ADAR;IFI35;IFI30;IFIT3;CRKL;TRIM8;PYCARD;MT2A;TMSB4X;B2M;TRIM22;ANXA2;MMP2;BGN;HLA-B;HLA-C;HLA-E;TXLNA;FSCN1;BIRC5;IRF9;CEBPA;LAMA5;FOXC1;IFI6;TWIST1;BAG4;CCL2;TNFRSF14;SOCS4;IP6K2;MAPK3;TGFB1;CD70;STAT2;FN1;TNFRSF10B;PSMB8;COL1A2;CXCL12;PDCD4;SDC1;VIM
negative regulation of apoptotic process (GO:0043066)	40/485	0.000300266	0.0272655	0	0	1.89445	15.3656	NOTCH2;ITGB1;ARL6IP1;FHL2;IFI6;IFIT3;BAG4;CCND2;FLNA;CCL2;CASP2;SOX8;SOX9;NKX2-5;TMEM14A;PDGFRB;BNIP3L;PLK1;F2R;WNT5A;PLAUR;TNFRSF10B;ASNS;LIG4;SERPINB9;DHCR24;DKK1;HIPK3;BMP4;GREM1;DAB2;PINK1;KRT18;AXL;PPT1;BIRC5;ATF5;GAS6;EPHA2;MAD2L1
negative regulation of cellular process (GO:0048523)	43/534	0.000302758	0.0272655	0	0	1.84745	14.9691	CEBPA;IFITM1;PLXND1;ARHGAP1;CLU;DUX4;IFIT3;GJA1;MNT;GPNMB;ADAMTS1;CAMK2N1;TMEM127;SESN2;PLXNA1;IGFBP7;SKIL;SOX4;IP6K2;NKX3-1;TSPYL2;APOBEC3C;BNIP3L;TGFB1;F2R;P3H1;ADAM10;CDC6;INHBA;DCBLD2;SSTR5;BMP4;PSRC1;ADAM15;BHLHE40;PPT1;PDCD4;PLXNB2;MYH9;NF2;ATF5;SRSF6;MXD4
sterol biosynthetic process (GO:0016126)	8/40	0.000414411	0.0299196	0	0	5.1976	40.4823	PLPP6;G6PD;ERG28;HMGCS1;DHCR24;HMGCR;ACAT2;TM7SF2
wound healing (GO:0042060)	9/50	0.000418774	0.0299196	0	0	4.56657	35.5196	COL3A1;SYT11;FZD7;WNT5A;NOG;TFF3;PDGFA;TGFBR1;DCBLD2
skeletal system development (GO:0001501)	17/146	0.000421655	0.0299196	0	0	2.75291	21.3938	PTGER4;POSTN;WNT5A;NOG;P3H1;TGFBR1;COL1A1;VCAN;COL1A2;BMP1;IMPAD1;PLS3;ALPL;SOX9;PPIB;SOX4;FBN1
negative regulation of growth (GO:0045926)	15/120	0.000423788	0.0299196	0	0	2.98146	23.1548	TSPYL2;NOTCH2;TGFB1;MT1M;INHBA;DCBLD2;MT2A;GJA1;PSRC1;ADAM15;SESN2;MT1F;PPT1;MT1E;IP6K2
negative regulation of coagulation (GO:0050819)	5/15	0.000424154	0.0299196	0	0	10.3732	80.5524	PROCR;EDN1;SERPINE2;SERPINE1;TFPI
positive regulation of collagen metabolic process (GO:0010714)	5/15	0.000424154	0.0299196	0	0	10.3732	80.5524	BMP4;TGFB1;CREB3L1;F2R;VIM
positive regulation of collagen biosynthetic process (GO:0032967)	5/15	0.000424154	0.0299196	0	0	10.3732	80.5524	BMP4;TGFB1;CREB3L1;F2R;VIM
negative regulation of protein processing (GO:0010955)	5/15	0.000424154	0.0299196	0	0	10.3732	80.5524	SERPINE2;SERPINE1;GAS1;CHAC1;CD55
regulation of branching involved in ureteric bud morphogenesis (GO:0090189)	5/15	0.000424154	0.0299196	0	0	10.3732	80.5524	BMP4;SIX2;NOG;SOX8;SOX9
positive regulation of ubiquitin-protein transferase activity (GO:0051443)	7/31	0.000435799	0.0299196	0	0	6.0598	46.8927	CDC20;PINK1;UBE2C;PLK1;ARRDC3;TRIB3;BMI1
glycosaminoglycan metabolic process (GO:0030203)	10/61	0.000446137	0.0299196	0	0	4.08139	31.4875	HGSNAT;VCAN;NAGLU;SDC2;HEXA;BGN;SDC1;GUSB;HSPG2;GNS
negative regulation of viral life cycle (GO:1903901)	10/61	0.000446137	0.0299196	0	0	4.08139	31.4875	IFITM3;TRIM8;APOBEC3C;FAM111A;IFITM1;IFITM2;IFI16;PTX3;ZC3HAV1;TRIM32
antigen processing and presentation of exogenous peptide antigen via MHC class I, TAP-independent (GO:0002480)	4/9	0.000473214	0.0310744	0	0	16.5835	126.962	HLA-B;HLA-C;B2M;HLA-E
mesenchymal cell differentiation (GO:0048762)	8/41	0.000494273	0.0317948	0	0	5.03983	38.3653	FOXC1;TGFB1;NOG;WNT5A;LOXL3;SOX9;TGFBR1;LOXL2
aminoglycan catabolic process (GO:0006026)	7/32	0.000535801	0.0337769	0	0	5.8171	43.8129	HGSNAT;NAGLU;SDC2;SDC1;GUSB;GNS;HSPG2

### Sheet: Down_Early_Myotube
Term	Overlap	P.value	Adjusted.P.value	Old.P.value	Old.Adjusted.P.value	Odds.Ratio	Combined.Score	Genes
actin-myosin filament sliding (GO:0033275)	12/38	4.26954e-17	1.82309e-14	0	0	66.7883	2517.41	ACTA1;DES;ACTN2;TNNC1;MYL2;TNNC2;TPM1;MYL3;MYH8;TNNI2;TCAP;MYL6B
muscle filament sliding (GO:0030049)	12/38	4.26954e-17	1.82309e-14	0	0	66.7883	2517.41	ACTA1;DES;ACTN2;TNNC1;MYL2;TNNC2;TPM1;MYL3;MYH8;TNNI2;TCAP;MYL6B
muscle contraction (GO:0006936)	16/137	5.43141e-15	1.54614e-12	0	0	19.616	644.318	SMPX;ACTN2;TNNC1;TPM1;TNNC2;MYL6B;LMOD2;ACTA1;DES;MYL2;MYL3;CASQ2;MYH8;TNNI2;TCAP;CRYAB
striated muscle contraction (GO:0006941)	10/61	2.52954e-11	5.40057e-09	0	0	27.9306	681.518	JSRP1;SMPX;TNNC1;TPM1;TNNC2;MYL3;MYH8;CASQ2;TNNI2;TCAP
myofibril assembly (GO:0030239)	8/47	1.9314e-09	3.29882e-07	0	0	28.8227	578.328	ACTN2;MYL2;TPM1;CAPN3;TCAP;MYOZ1;MYOZ2;LMOD2
skeletal muscle contraction (GO:0003009)	6/18	2.66411e-09	3.79192e-07	0	0	69.3671	1369.54	JSRP1;TNNC1;TNNC2;MYH8;TNNI2;TCAP
heart contraction (GO:0060047)	7/44	3.36301e-08	4.10287e-06	0	0	26.3986	454.262	TNNC1;MYL2;TPM1;MYL3;CASQ2;TNNI2;TCAP
cardiac muscle contraction (GO:0060048)	6/36	2.50306e-07	2.67201e-05	0	0	27.7217	421.386	TNNC1;TPM1;MYL3;CASQ2;TNNI2;TCAP
regulation of muscle system process (GO:0090257)	4/9	3.62097e-07	3.4359e-05	0	0	109.495	1623.96	SLN;TNNC1;TNNC2;TPM1
actomyosin structure organization (GO:0031032)	7/71	9.86837e-07	8.42759e-05	0	0	15.2409	210.762	ACTN2;TPM1;CAPN3;TCAP;MYOZ1;MYOZ2;LMOD2
regulation of muscle contraction (GO:0006937)	5/26	1.24389e-06	9.65708e-05	0	0	32.7877	445.823	TNNC1;MYL2;TNNC2;TPM1;MYL3
sarcomere organization (GO:0045214)	5/31	3.11804e-06	0.000221901	0	0	26.4757	335.667	ACTN2;TPM1;CAPN3;TCAP;LMOD2
muscle organ development (GO:0007517)	6/60	5.55407e-06	0.00036486	0	0	15.3823	186.141	ACHE;FHL3;CAPN3;SPEG;ITGB1BP2;HBEGF
cardiac muscle tissue morphogenesis (GO:0055008)	5/36	6.71388e-06	0.000409547	0	0	22.1998	264.429	TNNC1;MYL2;TPM1;MYL3;TCAP
negative regulation of necroptotic process (GO:0060546)	3/6	7.97242e-06	0.000453896	0	0	135.945	1595.93	FZD9;SLC25A4;BIRC3
striated muscle cell development (GO:0055002)	4/20	1.30626e-05	0.00069704	0	0	34.1983	384.586	CAPN3;MYOZ1;MYOZ2;LMOD2
negative regulation of necrotic cell death (GO:0060547)	3/7	1.38755e-05	0.00069704	0	0	101.954	1140.39	FZD9;SLC25A4;BIRC3
ventricular cardiac muscle tissue development (GO:0003229)	4/21	1.60429e-05	0.000738888	0	0	32.185	355.33	TNNC1;MYL2;TPM1;MYL3
cardiac ventricle morphogenesis (GO:0003208)	5/43	1.6439e-05	0.000738888	0	0	18.104	199.431	HEY1;TNNC1;MYL2;TPM1;MYL3
glycogen metabolic process (GO:0005977)	4/33	0.000102325	0.00436927	0	0	18.8556	173.234	STBD1;PYGM;NHLRC1;NR1D1
ventricular cardiac muscle tissue morphogenesis (GO:0055010)	4/34	0.000115299	0.00468884	0	0	18.2262	165.275	TNNC1;MYL2;TPM1;MYL3
regulation of necroptotic process (GO:0060544)	3/16	0.000211336	0.00814905	0	0	31.3562	265.338	FZD9;SLC25A4;BIRC3
regulation of ATPase activity (GO:0043462)	4/40	0.000219471	0.00814905	0	0	15.1839	127.914	SLN;TNNC1;TPM1;MYL3
negative regulation of ion transmembrane transporter activity (GO:0032413)	3/21	0.000488401	0.0173789	0	0	22.6404	172.619	SLN;ACTN2;CASQ2
regulation of heart contraction (GO:0008016)	5/95	0.000725568	0.0247854	0	0	7.62384	55.1094	DES;HSPB7;TPM1;CASQ2;ATP2A1
regulation of calcium ion transmembrane transporter activity (GO:1901019)	3/27	0.00103954	0.0328804	0	0	16.9752	116.602	CACNB1;JSRP1;SLN
muscle fiber development (GO:0048747)	3/27	0.00103954	0.0328804	0	0	16.9752	116.602	ACTA1;TCAP;KLHL40
negative regulation of potassium ion transmembrane transporter activity (GO:1901017)	2/8	0.00149891	0.0457168	0	0	45	292.636	ACTN2;CASQ2
negative regulation of potassium ion transmembrane transport (GO:1901380)	2/9	0.00191777	0.0564749	0	0	38.5695	241.314	ACTN2;CASQ2
skeletal muscle thin filament assembly (GO:0030240)	2/10	0.00238551	0.0665661	0	0	33.7466	203.774	ACTA1;TCAP
regulation of blood circulation (GO:1903522)	3/36	0.00241633	0.0665661	0	0	12.34	74.3546	DES;HSPB7;TPM1
negative regulation of potassium ion transport (GO:0043267)	2/11	0.0029014	0.0774312	0	0	29.9955	175.25	ACTN2;CASQ2
skeletal muscle tissue development (GO:0007519)	3/39	0.00304289	0.0787462	0	0	11.3099	65.5405	ACTA1;MYL6B;KLHL40
skeletal myofibril assembly (GO:0014866)	2/12	0.00346472	0.0821908	0	0	26.9946	152.928	ACTA1;TCAP
carbohydrate derivative transport (GO:1901264)	2/12	0.00346472	0.0821908	0	0	26.9946	152.928	SLC29A2;MFSD2A
skeletal muscle fiber development (GO:0048741)	2/12	0.00346472	0.0821908	0	0	26.9946	152.928	ACTA1;KLHL40
mitochondrial genome maintenance (GO:0000002)	2/13	0.00407472	0.0940489	0	0	24.5393	135.038	SLC25A4;TYMP
myotube cell development (GO:0014904)	2/14	0.00473069	0.106316	0	0	22.4932	120.421	ACTA1;KLHL40
selective autophagy (GO:0061912)	2/15	0.00543193	0.118945	0	0	20.7619	108.283	MAP1LC3C;STBD1
regulation of release of sequestered calcium ion into cytosol (GO:0051279)	3/49	0.00581102	0.124065	0	0	8.84678	45.5432	JSRP1;CASQ2;CAPN3
glucose transmembrane transport (GO:1904659)	2/16	0.00617774	0.128678	0	0	19.2779	98.0631	SLC2A4;SLC2A5
cardiac myofibril assembly (GO:0055003)	2/17	0.00696741	0.135231	0	0	17.9918	89.3567	MYL2;TCAP
positive regulation of cation transmembrane transport (GO:1904064)	2/17	0.00696741	0.135231	0	0	17.9918	89.3567	ACTN2;PDZK1
negative regulation of intracellular transport (GO:0032387)	2/17	0.00696741	0.135231	0	0	17.9918	89.3567	FZD9;CRYAB
glucan catabolic process (GO:0009251)	2/18	0.00780026	0.13878	0	0	16.8665	81.8632	STBD1;PYGM
glucan biosynthetic process (GO:0009250)	2/18	0.00780026	0.13878	0	0	16.8665	81.8632	NHLRC1;NR1D1
glycogen catabolic process (GO:0005980)	2/18	0.00780026	0.13878	0	0	16.8665	81.8632	STBD1;PYGM
glycogen biosynthetic process (GO:0005978)	2/18	0.00780026	0.13878	0	0	16.8665	81.8632	NHLRC1;NR1D1
cellular polysaccharide catabolic process (GO:0044247)	2/19	0.00867562	0.14818	0	0	15.8735	75.3555	STBD1;PYGM
hexose transmembrane transport (GO:0035428)	2/19	0.00867562	0.14818	0	0	15.8735	75.3555	SLC2A4;SLC2A5

### Sheet: Up_Late_Myotube
Term	Overlap	P.value	Adjusted.P.value	Old.P.value	Old.Adjusted.P.value	Odds.Ratio	Combined.Score	Genes
cellular response to type I interferon (GO:0071357)	8/65	8.57406e-07	0.000445851	0	0	12.2947	171.75	IFITM3;IFITM1;IFITM2;OAS1;ISG15;IFIT1;IFIT3;IRF9
type I interferon signaling pathway (GO:0060337)	8/65	8.57406e-07	0.000445851	0	0	12.2947	171.75	IFITM3;IFITM1;IFITM2;OAS1;ISG15;IFIT1;IFIT3;IRF9
cellular response to unfolded protein (GO:0034620)	5/22	4.60482e-06	0.00126401	0	0	25.4773	313.075	HSPA5;HSPA6;HYOU1;HSPA1B;HSPA1A
methylation-dependent chromatin silencing (GO:0006346)	4/11	5.55553e-06	0.00126401	0	0	49.3075	596.657	MBD3L4;MBD3L5;MBD3L2;MBD3L3
negative regulation of viral life cycle (GO:1903901)	7/61	6.80107e-06	0.00126401	0	0	11.307	134.536	IFITM3;IFITM1;IFITM2;OAS1;ISG15;IFIT1;TRIM21
chaperone mediated protein folding requiring cofactor (GO:0051085)	5/24	7.29237e-06	0.00126401	0	0	22.7932	269.613	HSPA5;HSPA6;HYOU1;HSPA1B;HSPA1A
cellular response to topologically incorrect protein (GO:0035967)	5/27	1.34616e-05	0.00200001	0	0	19.682	220.747	HSPA5;HSPA6;HYOU1;HSPA1B;HSPA1A
'de novo' posttranslational protein folding (GO:0051084)	5/30	2.30954e-05	0.00280423	0	0	17.3175	184.88	HSPA5;HSPA6;HYOU1;HSPA1B;HSPA1A
negative regulation of viral genome replication (GO:0045071)	6/50	2.42674e-05	0.00280423	0	0	11.848	125.902	IFITM3;IFITM1;IFITM2;OAS1;ISG15;IFIT1
response to interferon-alpha (GO:0035455)	4/17	3.79221e-05	0.0039439	0	0	26.5422	270.198	IFITM3;IFITM1;IFITM2;GAS6
covalent chromatin modification (GO:0016569)	4/20	7.51069e-05	0.00710101	0	0	21.5622	204.768	MBD3L4;MBD3L5;MBD3L2;MBD3L3
regulation of viral genome replication (GO:0045069)	6/63	9.14768e-05	0.00792799	0	0	9.13981	84.995	IFITM3;IFITM1;IFITM2;OAS1;ISG15;IFIT1
response to unfolded protein (GO:0006986)	5/43	0.000137925	0.011034	0	0	11.3856	101.204	HSPA5;HSPA6;HYOU1;HSPA1B;HSPA1A
cellular response to heat (GO:0034605)	5/47	0.000211632	0.0157212	0	0	10.2992	87.1379	HSPA5;HSPA6;HYOU1;HSPA1B;HSPA1A
regulation of IRE1-mediated unfolded protein response (GO:1903894)	3/12	0.000317724	0.0220289	0	0	28.6348	230.634	FICD;HSPA5;DNAJB9
negative regulation of hemostasis (GO:1900047)	3/13	0.000409497	0.0266173	0	0	25.77	201.021	SERPINE2;SERPINE1;TFPI
IRE1-mediated unfolded protein response (GO:0036498)	5/57	0.000525653	0.0321576	0	0	8.31436	62.7806	HSPA5;DNAJB11;DNAJB9;HYOU1;KDELR3
negative regulation of viral entry into host cell (GO:0046597)	3/15	0.000640347	0.0350506	0	0	21.4728	157.9	IFITM3;IFITM1;IFITM2
negative regulation of coagulation (GO:0050819)	3/15	0.000640347	0.0350506	0	0	21.4728	157.9	SERPINE2;SERPINE1;TFPI
response to interferon-gamma (GO:0034341)	5/68	0.00117995	0.0613573	0	0	6.85881	46.2441	IFITM3;IFITM1;IFITM2;CCL2;TRIM21
negative regulation of proteolysis (GO:0045861)	4/41	0.00129632	0.0622876	0	0	9.31429	61.9235	CST3;SERPINE2;CAMK2N1;TRIM21
response to interferon-beta (GO:0035456)	3/19	0.00131762	0.0622876	0	0	16.1014	106.783	IFITM3;IFITM1;IFITM2
response to endoplasmic reticulum stress (GO:0034976)	6/106	0.0015172	0.0665986	0	0	5.19833	33.7417	FICD;HSPA5;TMTC3;DNAJB9;HYOU1;PDIA4
regulation of fibroblast growth factor receptor signaling pathway (GO:0040036)	3/20	0.00153689	0.0665986	0	0	15.1535	98.164	NOG;SHISA2;DUSP6
positive regulation of interleukin-8 production (GO:0032757)	4/44	0.00169101	0.0703461	0	0	8.61441	54.9809	SERPINE1;CD14;HSPA1B;HSPA1A
regulation of microtubule nucleation (GO:0010968)	2/6	0.00196552	0.0758023	0	0	42.7771	266.586	HSPA1B;HSPA1A
negative regulation of protein modification by small protein conjugation or removal (GO:1903321)	4/46	0.00199622	0.0758023	0	0	8.20337	50.9963	ISG15;TRIM21;HSPA1B;HSPA1A
positive regulation of erythrocyte differentiation (GO:0045648)	3/22	0.00204083	0.0758023	0	0	13.557	83.9773	INHBA;HSPA1B;HSPA1A
negative regulation of endothelial cell apoptotic process (GO:2000352)	3/24	0.00263666	0.0887453	0	0	12.2646	72.8302	SERPINE1;GAS6;SCG2
negative regulation of glial cell apoptotic process (GO:0034351)	2/7	0.00273063	0.0887453	0	0	34.2199	202.008	CCL2;GAS6
positive regulation of tumor necrosis factor-mediated signaling pathway (GO:1903265)	2/7	0.00273063	0.0887453	0	0	34.2199	202.008	HSPA1B;HSPA1A
response to type I interferon (GO:0034340)	2/7	0.00273063	0.0887453	0	0	34.2199	202.008	ISG15;IFIT1
negative regulation of wound healing (GO:0061045)	3/25	0.00297066	0.0936207	0	0	11.7065	68.1199	SERPINE2;SERPINE1;TFPI
regulation of viral entry into host cell (GO:0046596)	3/26	0.00332952	0.0993162	0	0	11.197	63.8779	IFITM3;IFITM1;IFITM2
platelet degranulation (GO:0002576)	6/124	0.00334237	0.0993162	0	0	4.40133	25.0923	LGALS3BP;ISLR;SERPINE1;F13A1;GAS6;MANF
regulation of extrinsic apoptotic signaling pathway in absence of ligand (GO:2001239)	3/27	0.00371381	0.107288	0	0	10.7299	60.0412	INHBA;HSPA1B;HSPA1A
negative regulation of epithelial cell apoptotic process (GO:1904036)	3/29	0.0045608	0.122924	0	0	9.90351	53.3825	SERPINE1;GAS6;SCG2
positive regulation of myeloid cell differentiation (GO:0045639)	3/29	0.0045608	0.122924	0	0	9.90351	53.3825	INHBA;HSPA1B;HSPA1A
regulation of endoplasmic reticulum unfolded protein response (GO:1900101)	2/9	0.00460964	0.122924	0	0	24.4403	131.479	FICD;HSPA5
regulation of blood coagulation (GO:0030193)	3/30	0.00502447	0.123889	0	0	9.53623	50.4794	SERPINE2;SERPINE1;TFPI
regulation of cell death (GO:0010941)	5/96	0.00532362	0.123889	0	0	4.74166	24.8254	BNIP3;HBA1;DKK1;HSPA1B;HSPA1A
negative regulation of cell motility (GO:2000146)	5/97	0.00556087	0.123889	0	0	4.68988	24.3499	IFITM1;IGFBP5;SERPINE1;NOG;FBLN1
induction of positive chemotaxis (GO:0050930)	2/10	0.00571797	0.123889	0	0	21.3842	110.431	SCG2;PGF
negative regulation of inclusion body assembly (GO:0090084)	2/10	0.00571797	0.123889	0	0	21.3842	110.431	HSPA1B;HSPA1A
regulation of astrocyte differentiation (GO:0048710)	2/10	0.00571797	0.123889	0	0	21.3842	110.431	SERPINE2;NOG
negative regulation of pathway-restricted SMAD protein phosphorylation (GO:0060394)	2/10	0.00571797	0.123889	0	0	21.3842	110.431	NOG;DKK1
negative regulation of endoplasmic reticulum unfolded protein response (GO:1900102)	2/10	0.00571797	0.123889	0	0	21.3842	110.431	HSPA5;DNAJB9
regulation of plasminogen activation (GO:0010755)	2/10	0.00571797	0.123889	0	0	21.3842	110.431	SERPINE2;SERPINE1
regulation of erythrocyte differentiation (GO:0045646)	3/32	0.00603444	0.128078	0	0	8.87766	45.3673	INHBA;HSPA1B;HSPA1A
synapse assembly (GO:0007416)	4/63	0.00624919	0.129983	0	0	5.83465	29.6126	PCDHB6;PCDHB4;PCDHB10;PCDHB7

### Sheet: Down_Late_Myotube
Term	Overlap	P.value	Adjusted.P.value	Old.P.value	Old.Adjusted.P.value	Odds.Ratio	Combined.Score	Genes
actin-myosin filament sliding (GO:0033275)	9/38	1.63468e-12	8.14887e-10	0	0	52.6393	1428.61	ACTA1;MYH3;ACTN2;MYL2;MYH8;TCAP;NEB;MYH6;MYH7
muscle filament sliding (GO:0030049)	9/38	1.63468e-12	8.14887e-10	0	0	52.6393	1428.61	ACTA1;MYH3;ACTN2;MYL2;MYH8;TCAP;NEB;MYH6;MYH7
muscle contraction (GO:0006936)	11/137	1.07914e-09	3.58634e-07	0	0	14.9916	309.533	ACTA1;MYH3;ACTN2;MYL2;MYH8;TCAP;NEB;OBSL1;MYH6;MYOM3;MYH7
myofibril assembly (GO:0030239)	7/47	1.6985e-08	4.23351e-06	0	0	29.1676	521.837	MYH3;ACTN2;MYL2;TCAP;OBSL1;MYH6;MYOM3
sarcomere organization (GO:0045214)	6/31	3.5886e-08	7.15567e-06	0	0	39.698	680.54	MYH3;ACTN2;TCAP;OBSL1;MYH6;MYOM3
striated muscle contraction (GO:0006941)	7/61	1.09535e-07	1.82011e-05	0	0	21.5904	346.03	MYH3;MYH8;TCAP;OBSL1;MYH6;MYOM3;MYH7
cardiac muscle cell development (GO:0055013)	5/27	6.61873e-07	9.42696e-05	0	0	37.2878	530.537	MYL2;TCAP;OBSL1;MYH6;MYOM3
cardiac muscle tissue morphogenesis (GO:0055008)	5/36	2.95374e-06	0.00036811	0	0	26.4503	336.777	MYL2;TCAP;MYH6;MYOM3;MYH7
cardiac myofibril assembly (GO:0055003)	4/17	3.35401e-06	0.000371549	0	0	50.0908	631.412	MYL2;TCAP;OBSL1;MYOM3
skeletal muscle contraction (GO:0003009)	4/18	4.2913e-06	0.000427843	0	0	46.5105	574.82	MYH3;MYH8;TCAP;MYH7
actomyosin structure organization (GO:0031032)	6/71	5.68306e-06	0.000515092	0	0	15.2377	184.041	MYH3;ACTN2;TCAP;OBSL1;MYH6;MYOM3
adult heart development (GO:0007512)	3/9	1.99476e-05	0.00165732	0	0	80.7642	874.063	TCAP;MYH6;MYH7
muscle fiber development (GO:0048747)	4/27	2.35551e-05	0.00180649	0	0	28.2979	301.548	ACTA1;TCAP;MYH6;MYOM3
ATP metabolic process (GO:0046034)	5/56	2.70626e-05	0.00188536	0	0	16.0614	168.924	MYH3;MYH8;CHCHD10;MYH6;MYH7
skeletal muscle thin filament assembly (GO:0030240)	3/10	2.83655e-05	0.00188536	0	0	69.223	724.788	ACTA1;TCAP;MYOM3
purine ribonucleoside triphosphate metabolic process (GO:0009205)	4/32	4.71031e-05	0.00285397	0	0	23.2389	231.533	MYH3;MYH8;MYH6;MYH7
skeletal myofibril assembly (GO:0014866)	3/12	5.1526e-05	0.00285397	0	0	53.8347	531.533	ACTA1;TCAP;MYOM3
cardiac muscle fiber development (GO:0048739)	3/12	5.1526e-05	0.00285397	0	0	53.8347	531.533	TCAP;MYH6;MYOM3
striated muscle myosin thick filament assembly (GO:0071688)	3/13	6.66756e-05	0.00349872	0	0	48.4488	465.868	TCAP;OBSL1;MYOM3
purine ribonucleoside monophosphate metabolic process (GO:0009167)	4/39	0.00010413	0.00519089	0	0	18.5845	170.418	MYH3;MYH8;MYH6;MYH7
cardiac ventricle morphogenesis (GO:0003208)	4/43	0.000153228	0.0072747	0	0	16.6751	146.467	HEY1;MYL2;MYH6;MYH7
heart contraction (GO:0060047)	4/44	0.000167734	0.0076014	0	0	16.2574	141.328	MYL2;TCAP;MYH6;MYH7
regulation of nuclear division (GO:0051783)	3/21	0.000298849	0.0124147	0	0	26.9051	218.351	CCDC8;MKI67;OBSL1
ventricular cardiac muscle tissue development (GO:0003229)	3/21	0.000298849	0.0124147	0	0	26.9051	218.351	MYL2;MYH6;MYH7
muscle organ development (GO:0007517)	4/60	0.000557507	0.0222334	0	0	11.603	86.9304	COPRS;MYH3;NEB;MYH6
negative regulation of transforming growth factor beta production (GO:0071635)	2/6	0.00058094	0.0222768	0	0	80.121	596.97	LAPTM4B;CD24
cellular response to decreased oxygen levels (GO:0036294)	4/64	0.000712477	0.0263089	0	0	10.8273	78.463	PINK1;TERT;STUB1;NOP53
purine ribonucleotide metabolic process (GO:0009150)	4/66	0.000800389	0.0278459	0	0	10.477	74.7053	MYH3;MYH8;MYH6;MYH7
skeletal muscle myosin thick filament assembly (GO:0030241)	2/7	0.000809962	0.0278459	0	0	64.0935	456.251	TCAP;MYOM3
ventricular cardiac muscle tissue morphogenesis (GO:0055010)	3/34	0.00126667	0.0420956	0	0	15.6121	104.154	MYL2;MYH6;MYH7
cardiac muscle contraction (GO:0060048)	3/36	0.00149757	0.0466721	0	0	14.6644	95.3762	TCAP;MYH6;MYH7
cellular response to hypoxia (GO:0071456)	5/132	0.001498	0.0466721	0	0	6.42513	41.7866	EGLN3;PINK1;TERT;STUB1;NOP53
regulation of transforming growth factor beta receptor signaling pathway (GO:0017015)	4/79	0.00156693	0.0473402	0	0	8.6553	55.9015	FAM89B;PEG10;ZNF703;STUB1
positive regulation of protein ubiquitination (GO:0031398)	4/83	0.00187976	0.0551213	0	0	8.2154	51.5648	PINK1;MAGEF1;STUB1;RPS2
myosin filament assembly (GO:0031034)	2/11	0.00208659	0.059438	0	0	35.6004	219.733	OBSL1;MYOM3
regulation of neuron apoptotic process (GO:0043523)	4/89	0.00242637	0.06041	0	0	7.63317	45.9621	EGLN3;PINK1;FZD9;APOE
regulation of cell cycle (GO:0051726)	6/215	0.00243246	0.06041	0	0	4.70455	28.316	BEX2;CDKN1B;ZNF703;ID1;NOP53;GADD45G
positive regulation of protein depolymerization (GO:1901881)	2/12	0.00249361	0.06041	0	0	32.0387	192.041	SLN;NES
endosome transport via multivesicular body sorting pathway (GO:0032509)	2/12	0.00249361	0.06041	0	0	32.0387	192.041	LAPTM4B;SNF8
regulation of catabolic process (GO:0009894)	2/12	0.00249361	0.06041	0	0	32.0387	192.041	RARRES2;SNF8
regulation of cell cycle process (GO:0010564)	4/90	0.00252702	0.06041	0	0	7.54403	45.1187	CCDC8;MKI67;ATF5;OBSL1
heart development (GO:0007507)	5/149	0.00254485	0.06041	0	0	5.66173	33.8214	MYL2;TCAP;CRIP1;MYH6;MYH7
multivesicular body sorting pathway (GO:0071985)	2/13	0.00293487	0.068048	0	0	29.1246	169.828	LAPTM4B;SNF8
positive regulation of neural precursor cell proliferation (GO:2000179)	2/14	0.00340994	0.075549	0	0	26.6962	151.663	FZD9;NES
regulation of neural precursor cell proliferation (GO:2000177)	2/14	0.00340994	0.075549	0	0	26.6962	151.663	FZD9;NES
heart morphogenesis (GO:0003007)	3/50	0.00385605	0.0835756	0	0	10.2891	57.1877	HEY1;TCAP;MYOM3
regulation of steroid metabolic process (GO:0019218)	2/16	0.00445975	0.0906496	0	0	22.8802	123.843	STUB1;APOE
positive regulation of nitric-oxide synthase activity (GO:0051000)	2/16	0.00445975	0.0906496	0	0	22.8802	123.843	TERT;APOE
negative regulation of cellular response to transforming growth factor beta stimulus (GO:1903845)	3/53	0.00454612	0.0906496	0	0	9.67024	52.1563	FAM89B;PEG10;STUB1
embryonic organ development (GO:0048568)	3/53	0.00454612	0.0906496	0	0	9.67024	52.1563	HEY1;RARRES2;NES
