## Supplementary material for "Engineered SMCHD1 and D4Z4 mutations reveal roles of D4Z4 heterochromatin disruption and feedforward DUX4 network activation in FSHD": The sequences of the primers used in this study

### Sheet: Sheet1
Supp. Table S4. The sequences of the primers used in this study
SMCHD1_PCR_F	5'-GTGGGCAATCTAACAAGTAAATGACCT-3'
SMCHD1_PCR_R	5'-GGCTGAAAGAACCACAAATACCTC-3'
SMCHD1_seqPCR_F	5'-ACACTCTTTCCCTACACGACGCTCTTCCGATCT (6bp barcode) GTGCATTTTGGGATGAAACTGATTA-3'
SMCHD1_seqPCR_R	5'-GACTGGAGTTCAGACGTGTGCTCTTCCGATCT (6bp barcode) TTGCCACTTACTACAATGGGACTCA-3'
SMCHD1_off_target_PCR_F	5'-CAGGGAAGACAATGTTAGCCA-3'
SMCHD1_off_target_PCR_R	5'-GCAGCACACCTTCCTCGTAA-3'
D4Z4_seqPCR_F	5'-GAAAGTATTTCGATTTCTTGGCTTTATATATCTTGTGGAAAGGACGAAACACCG(4bp barcode)CCGCGTCCGTCCGTGAAA-3'
D4Z4_seqPCR_R	5'-CTTTAGTTTGTATGTCTGTTGCTATTATGTCTACTATTCTTTCCCCTGCACTGTTCCGTCGCCGTCCTCGTC-3'
Illumina_seqPCR_F	5'-AATGATACGGCGACCACCGAGATCTACACTCTTTCCCTACACGACGCTCTTCCGATCT(6bp barcode)TCTTGTGGAAAGGACGAAACACCG-3'
Illumina_seqPCR_R	5'-CAAGCAGAAGACGGCATACGAGATGTGACTGGAGTTCAGACGTGTGCTCTTCCGATCTTCTACTATTCTTTCCCCTGCACTGT-3'
H3.X_PCR_F	5'-AGCGCTACCGGACTCAGATCTCGAGCTCAGAGAGGAGAGAGCACAAG-3'
H3.X_PCR_R	5'-CCCCTACCCGGTAGAATTATCTAGACCTCTAGAGTGCAAGGTTTCC-3'
LEUTX_PCR_F	5'-AGCGCTACCGGACTCAGATCTCGAGCACAGCTGATCGAACCCACT-3'
LEUTX_PCR_R	5'-CCCCTACCCGGTAGAATTATCTAGAGTCAGATCCAGACCTCCCCT-3'
ChIP/MeDIP qPCR primers
D4Z4-Promoter_PCR_F (D4Z4_qPCR_F)	5'-CCGCGTCCGTCCGTGAAA-3'
D4Z4-Promoter_PCR_R (D4Z4_qPCR_R)	5'-TCCGTCGCCGTCCTCGTC-3'
ZSCAN4_qPCR_F	5'-CCCTCCCAGACTTCCCAAGAT-3'
ZSCAN4_qPCR_R	5'-ACCGTTCTCTTCCTGGATGATG-3'
MBD3L2_qPCR_F	5'-CAGGTCTCATCCTGACAACCAG-3'
MBD3L2_qPCR_R	5'-GCAGTGGACTTGAACCTTCTCC-3'
LEUTX_qPCR_F	5'-CAAGAACCAGCGTGCCAAATGG-3'
LEUTX_qPCR_R	5'-AGTTATGGCTGAGGGAGTCTCC-3'
Gene expression RT-qPCR
SMCHD1_qPCR_F	5'-CGACAGATTGTCCAGTTCCTC-3'
SMCHD1_qPCR_R	5'-CCAATGGCCTCTTCTCTCTG-3'
TRIM43_qPCR_F	5'-ACCCATCACTGGACTGGTGT-3'
TRIM43_qPCR_R	5'-CACATCCTCAAAGAGCCTGA-3'
LEUTX_qPCR2_F	5'-GGGAAACTGGCTTCAAAGCTA-3'
LEUTX_qPCR2_R	5'-TGATGGCCGTGTCTGCATTT-3'
MBD3L2_qPCR2_F	5'-GCGTTCACCTCTTTTCCAAG -3'
MBD3L2_qPCR2_R	5'-GCCATGTGGATTTCTCGTTT -3'
H3.X/Y_qPCR_F	5'-GGACCTGCGCTTCCAGAG-3'
H3.X/Y_qPCR_R	5'-CATGTCTCGGGGCATAATTG-3'
sXBP1_qPCR_F	TGCTGAGTCCGCAGCAGGTG
sXBP1_qPCR_R	GCTGGCAGGCTCTGGGGAAG
GAPDH_qPCR_F	5'-TCGACAGTCAGCCGCATCT-3'
GAPDH_qPCR_R	5'-CCGTTGACTCCGACCTTCA-3'
Chimeric DUX4 3’UTR_qPCR_F	5'-CTCATCCCTTCTGTGACGTATT-3'
Chimeric DUX4 3’UTR_qPCR_R	5'-GCCAGAATTTCACGGAAGAAC-3'
