## Supplementary material for "Engineered SMCHD1 and D4Z4 mutations reveal roles of D4Z4 heterochromatin disruption and feedforward DUX4 network activation in FSHD": TaqMan Gene Expression Assay probes

### Sheet: Final
Gene	Assay ID
EIF2AK3	Hs00984003_m1
CD70	Hs00174297_m1
ATF6B	Hs00231758_m1
BAX	Hs99999001_m1
FAS	Hs00236330_m1
BAK1	Hs00940249_m1
FADD	Hs00538709_m1
MYH8	Hs00933054_m1
COL8A1	Hs00156669_m1
COL5A1	Hs00609133_m1
IFITM1	Hs01652522_g1
HYOU1	Hs00197328_m1
NKX2-5	Hs00231763_m1
BMP4	Hs03676628_s1
NOG	Hs00271352_s1
HSPA5	Hs00946086_g1
MSC	Hs00231955_m1
